## Supplementary material for "A new protocol for multispecies bacterial infections in zebrafish and their monitoring through automated image analysis": S3 File Statistical Analyses

### Sheet: Overview
Supplementary Information
This file contains supplementary information for the article:
A new protocol for multispecies bacterial infections in zebrafish and their monitoring through automated image analysis
Désirée A. Schmitz, Tobias Wechsler, Hongwei Bran Li, Bjoern Menze & Rolf Kümmerli
Table	Figure in manuscript	Description
S1	Figure 2A	Survival analysis of P. aeruginosa infections at different concentrations
S2	Figure 2B & 2C, S5 Figure	Survival analysis of mono- and co-infections

### Sheet: TableS1
Log-rank test and pairwise log-rank tests for comparisons between different doses of P. aeruginosa injected
a) Log-rank test							b) Pairwise comparisons using Log-Rank test
survdiff(formula = Surv(Time, Status) ~ CFU_Level, data)							pairwise_survdiff(Surv(Time, Status) ~ CFU_Level, data)
CFU_Level	N	Observed	Expected	(O-E)^2/E	(O-E)^2/V			Control	Low	Medium
Control	91	1	22.73	20.77	40.96		Low	0.19935	-	-
Low	43	2	10.83	7.2	10.11		Medium	2.3e-09	0.00017	-
Medium	47	18	10.94	4.56	6.45		High	< 2e-16	1.3e-10	0.00026
High	45	32	8.51	64.88	90.09
							P value adjustment method: BH
Chisq= 113 on 3 degrees of freedom, p= <2e-16

### Sheet: TableS2
Log-rank tests and pairwise log-rank tests for comparisons between mono and co-infections
(I) K. pneumoniae & P. aeruginosa
a) Log-rank test							b) Pairwise comparisons using Log-Rank test
survdiff(formula = Surv(Time, Status) ~ Treatment, data)							pairwise_survdiff(Surv(Time, Status) ~ Treatment, data)
Treatment	N	Observed	Expected	(O-E)^2/E	(O-E)^2/V			NaCl	K. pneumoniae	P. aeruginosa
NaCl	79	0	44.5	44.453	72.108		K. pneumoniae	4.4e-11	-	-
K. pneumoniae	75	33	36.5	0.339	0.506		P. aeruginosa	< 2e-16	2.3e-05	-
P. aeruginosa	80	57	26.5	35.197	48.69		K+P	< 2e-16	0.014	0.016
K+P	96	58	40.6	7.507	11.715
							P value adjustment method: BH
Chisq= 100 on 3 degrees of freedom, p= <2e-16
(II) A. baumannii & P. aeruginosa
a) Log-rank test							b) Pairwise comparisons using Log-Rank test
survdiff(formula = Surv(Time, Status) ~ Treatment, data)							pairwise_survdiff(Surv(Time, Status) ~ Treatment, data)
Treatment	N	Observed	Expected	(O-E)^2/E	(O-E)^2/V			NaCl	A. baumannii	P. aeruginosa
NaCl	79	0	42.3	42.308	70.04		A. baumannii	1.9e-12	-	-
A. baumannii	72	35	32.4	0.213	0.316		P. aeruginosa	< 2e-16	0.00053	-
P. aeruginosa	80	57	26.2	36.115	51.042		A+P	8e-14	0.40053	0.00378
A+P	81	43	34.1	2.326	3.514
							P value adjustment method: BH
Chisq= 92.5 on 3 degrees of freedom, p= <2e-16
(III) A. baumannii & K. pneumoniae
a) Log-rank test							b) Pairwise comparisons using Log-Rank test
survdiff(formula = Surv(Time, Status) ~ Treatment, data)							pairwise_survdiff(Surv(Time, Status) ~ Treatment, data)
Treatment	N	Observed	Expected	(O-E)^2/E	(O-E)^2/V			NaCl	A. baumannii	K. pneumoniae
NaCl	79	0	31.6	31.59	49.36		A. baumannii	5.7e-12	-	-
A. baumannii	72	35	21.9	7.87	10.83		K. pneumoniae	4.4e-11	0.59	-
K. pneumoniae	75	33	24.7	2.82	4.01		A+K	2.9e-11	0.59	0.9
A+K	82	37	26.9	3.82	5.58
							P value adjustment method: BH
Chisq= 50.4 on 3 degrees of freedom, p= 7e-11
